# Control of OPC proliferation and repopulation by the intellectual disability gene PAK1 under homeostatic and demyelinating conditions

**DOI:** 10.1101/2024.04.26.591153

**Authors:** Yan Wang, Bokyung Kim, Shuaishuai Gong, Joohyun Park, Meina Zhu, Evelyn M. Wong, Audrey Y. Park, Jonathan Chernoff, Fuzheng Guo

## Abstract

Appropriate proliferation and repopulation of oligodendrocyte progenitor cells (OPCs) determine successful (re)myelination in homeostatic and demyelinating brains. Activating mutations in p21-activated kinase 1 (PAK1) cause intellectual disability, neurodevelopmental abnormality, and white matter anomaly in children. It remains unclear if and how PAK1 regulates oligodendroglial development. Here, we report that PAK1 controls proliferation and regeneration of OPCs. Unlike differentiating oligodendrocytes, OPCs display high PAK1 activity which maintains them in a proliferative state by modulating PDGFRa-mediated mitogenic signaling. PAK1-deficient or kinase-inhibited OPCs reduce their proliferation capacity and population expansion. Mice carrying OPC-specific PAK1 deletion or kinase inhibition are populated with fewer OPCs in the homeostatic and demyelinated CNS than control mice. Together, our findings suggest that kinase-activating PAK1 mutations stall OPCs in a progenitor state, impacting timely oligodendroglial differentiation in the CNS of affected children and that PAK1 is a potential molecular target for replenishing OPCs in demyelinating lesions.
