## Supplementary material for "Control of OPC proliferation and repopulation by the intellectual disability gene PAK1 under homeostatic and demyelinating conditions": Statistical analysis and parameters

### Sheet: Statistical Parameters
Figure Panels	Statistical Methods	biological replicates (n)	F or t(df) and P values	post hoc test P value
Fig. 1F - PAK1	One-way ANOVA Tukey's multiple comparisons test	n=3 each time points	F(4, 10) = 16.53 P=0.0002	Day 4 vs Day 0, P=0.0404; Day 7 vs Day 0, P<0.0001
Fig. 1G - p-PAK1	One-way ANOVA Tukey's multiple comparisons test	n=3 each time points	F(4,10) = 16.06 P=0.0002	Day 2 vs Day 0, P=0.006; Day 4 vs Day 0, P=0.0004; Day 7 vs Day 0, P=0.0001
Fig. S1E - PAK1	One-way ANOVA Tukey's multiple comparisons test	n=8 each cell population	F(3,28) = 44.15 P<0.0001	O4 vs CD11b, P=0.0084; O4 vs ACSA2, P<0.0001; O4 vs triple neg, P<0.0001
Fig. S1E - PAK2	One-way ANOVA Tukey's multiple comparisons test	n=8 each cell population	F(3,28) = 9.306 P=0.0002	O4 vs CD11b, P=0.0018; O4 vs ACSA2, P=0.9989; O4 vs triple neg, P0.9141
Fig. S1E - PAK3	One-way ANOVA Tukey's multiple comparisons test	n=8 each cell population	F(3,28) = 39.55 P<0.0001	O4 vs CD11b, P<0.0001; O4 vs ACSA2, P<0.0001; O4 vs triple neg, P<0.0001
Fig. 2B - PDGFRa+ OPCs	Two-tailed unpaired t test	n=4 each group	t(6) = 6.430, P=0.0007
Fig. 2C - % Ki67+PDGFRa+	Two-tailed unpaired t test	n=4 each group	t(6) = 6.717, P=0.0005
Fig. 2C - % EdU+PDGFRa+	Two-tailed unpaired t test	n=4 each group	t(6) = 4.702, P=0.0033
Fig. 2F - PDGFRa+ OPCs	Two-tailed unpaired t test	n=4 each group	t(6) = 4.623, P=0.0036
Fig. 2G - % Ki67+PDGFRa+	Two-tailed unpaired t test	n=4 each group	t(6) = 6.749, P=0.0005
Fig. 2G - % EdU+PDGFRa+	Two-tailed unpaired t test	n=4 each group	t(6) = 5.539, P=0.0015
Fig. 2H % CC3+PDGFRa+	Two-tailed unpaired t test	n=4 each group	t(6) = 0.1713, P=0.8697
Fig. 2L - p-PDGFRa-Y754	One-way ANOVA Tukey's multiple comparisons test	n=3 each group	F(2, 6) = 7.144 P=0.0259	Active vs Ctrl P=0.0224
Fig. 2L - p-PDGFRa-Y849	One-way ANOVA Tukey's multiple comparisons test	n=3 each group	F(2, 6) = 25.03 P=0.0012	Active vs Ctrl P=0.0045
Fig. 2N - % Ki67+PDGFRa+	One-way ANOVA Tukey's multiple comparisons test	n=5 each group	F(2, 12) = 16.24 P=0.0004	Active vs Ctrl P=0.0149; Inactive vs Ctrl P=0.0489
Fig. 2N - Ki67+PDGFRa+	One-way ANOVA Tukey's multiple comparisons test	n=5 each group	F(2,12) = 5.50 P<0.0001	Active vs Ctrl P<0.0001; Inactive vs Ctrl P=0.0162
Fig. 3B - Pak1 mRNA	Two-tailed unpaired t test	n=4 Ctrl, n=6 cKO	t(8) = 3.817 P=0.0051
Fig. 3D - PDGFRa+ OPCs	Two-tailed unpaired t test	n=3 Ctrl, n=5 cKO	t(6) = 5.134 P=0.0021
Fig. 3E - PDGFRa+PH3+ OPCs	Two-tailed unpaired t test	n=4 Ctrl, n=6 cKO	t(8) = 5.364 P=0.0007
Fig. 3F - Ki67+PDGFRa+	Two-tailed unpaired t test	n=4 Ctrl, n=6 cKO	t(8) = 2.598 P=0.0317
Fig. 3F - Ki67+ mRNA	Two-tailed unpaired t test	n=4 Ctrl, n=6 cKO	t(8) = 3.969 P=0.0041
Fig. 3I - PDGFRa+	Two-tailed unpaired t test	n=5 Ctrl, n=3 cKO	t(6) = 2.471 P=0.0484
Fig. 3I - EdU+PDGFRa+	Two-tailed unpaired t test	n=5 Ctrl, n=3 cKO	t(6) = 3.380 P=0.0148
Fig. 3I - % EdU+PDGFRa+	Two-tailed unpaired t test	n=5 Ctrl, n=3 cKO	t(6) = 3.055 P=0.0224
Fig. 3J - Ki67+PDGFRa+	Two-tailed unpaired t test	n=5 Ctrl, n=3 cKO	t(6) = 4.090 P=0.0064
Fig. 3J - % Ki67+PDGFRa+	Two-tailed unpaired t test	n=5 Ctrl, n=3 cKO	t(6) = 6.781 P=0.0005
Fig. 3K - PH3+PDGFRa+	Two-tailed unpaired t test	n=5 Ctrl, n=3 cKO	t(6) = 2.967 P=0.0251
Fig. 3K -% PH3+PDGFRa+	Two-tailed unpaired t test	n=5 Ctrl, n=3 cKO	t(6) = 0.5686 P=0.5902
Fig. 3P - PDGFRa+	Two-tailed unpaired t test	n=5 each group	t(8) = 2.825 P=0.0223
Fig. 3P - Ki67+PDGFRa+	Two-tailed unpaired t test	n=5 each group	t(8) = 4.475 P=0.0021
Fig. 3R - EdU+PDGFRa+	Two-tailed unpaired t test	n=5 each group	t(8) = 6.654 P=0.0002
Fig. 3R - % EdU+PDGFRa+	Two-tailed unpaired t test	n=5 each group	t(8) = 3.431 P=0.0089
Fig. 3T - PH3+PDGFRa+	Two-tailed unpaired t test	n=5 each group	t(8) = 4.561 P=0.0018
Fig. 3T - % PH3+PDGFRa+	Two-tailed unpaired t test	n=5 each group	t(8) = 2.680 P=0.0279
Suppl Fig. 3B - Cell viability	One-way ANOVA Tukey's multiple comparisons test	n=3 each group	F(7,16) = 1.92 P=0.133
Suppl Fig. 3D - Sox10 mRNA	One-way ANOVA Tukey's multiple comparisons test	n=3 each group	F(2,6) = 1.744 P=0.2529
Suppl Fig. 3D - Pdgfra mRNA	One-way ANOVA Tukey's multiple comparisons test	n=3 each group	F(2,6) = 3.331 P=0.1064
Suppl Fig. 3D - Mbp mRNA	One-way ANOVA Tukey's multiple comparisons test	n=3 each group	F(2,6) =7.917 P=0.0208	FRAX vs Ctrl P=0.0158; IPA3 vs Ctrl P=0.0469
Suppl Fig. 3D - Plp1 mRNA	One-way ANOVA Tukey's multiple comparisons test	n=3 each group	F(2,6) =13.46 P=0.0061	FRAX vs Ctrl P=0.0037; IPA3 vs Ctrl P=0.0429
Suppl Fig. 3D - Mog mRNA	One-way ANOVA Tukey's multiple comparisons test	n=3 each group	F(2,6) =11.85 P=0.0082	FRAX vs Ctrl P=0.0051; IPA3 vs Ctrl P=0.0634
Suppl Fig. 3D - Opalin mRNA	One-way ANOVA Tukey's multiple comparisons test	n=3 each group	F(2,6) =29.86 P=0.0008	FRAX vs Ctrl P=0.0028; IPA3 vs Ctrl P=0.0006
Suppl Fig. 3E - % MBP+Sox10+	One-way ANOVA Tukey's multiple comparisons test	n=5 each group	F(2,12) =12.68 P=0.0011	FRAX vs Ctrl P=0.0009; IPA3 vs Ctrl P=0.0043
Suppl Fig. 5B - p-PAK1/PAK1	Two-tailed unpaired t test	n=4 each group	t(6) = 3.333 P=0.0157
Suppl Fig. 5D - Ki67+PDGFRa+	Two-tailed unpaired t test	n=4 each group	t(6) = 5.423 P=0.0016
Suppl Fig. 5E - PDGFRa+	Two-tailed unpaired t test	n=4 each group	t(6) = 3.124 P=0.0205
Suppl Fig. 5G - PH3+PDGFRa+	Two-tailed unpaired t test	n=4 each group	t(6) = 3.352 P=0.0154
Fig. 4C - PDGFRa+	Two-tailed unpaired t test	n=6 each group	t(10) = 3.046 P=0.0123
Fig. 4D - EdU+PDGFRa+	Two-tailed unpaired t test	n=6 each group	t(10) = 4.367 P=0.0014
Fig. 4D - % EdU+PDGFRa+	Two-tailed unpaired t test	n=6 each group	t(10) = 2.463 P=0.0335
Fig. 4F - PDGFRa+	Two-tailed unpaired t test	n=6 each group	t(10) = 3.154 P=0.0103
Fig. 4G - EdU+PDGFRa+	Two-tailed unpaired t test	n=6 each group	t(10) = 3.154 P=0.0103
Fig. 4H - % EdU+PDGFRa+	Two-tailed unpaired t test	n=6 each group	t(10) = 2.956 P=0.0143

### Sheet: Sheet2
012619 Fbr P5 IPA3 injection
1.00333			1			1			1			1			1
Mbp			Plp-E3b			MAG			Cnp			Mog			Qk
Ctrl	IPA3		Ctrl	IPA3		Ctrl	IPA3		Ctrl	IPA3		Ctrl	IPA3		Ctrl	IPA3
1.1	1.36		1.08	1.38		0.84	1.37		1.12	1.48		1.11	1.11		1.07	1.14
0.99	2		0.94	1.9		1.39	1.29		0.93	2.11		0.77	1.59		0.91	1.37
0.92	1.2	0.107591	0.98	0.71	0.395377	0.77	0.82	0.572313	0.95	1.27	0.0752223	1.12	0.94	0.39879	1.02	1.14	0.0738936
0.996667			0.996667			1			1			1			0.91
Spc P4 IPA3 injection
Ctrl	IPA3		Ctrl	IPA3		Ctrl	IPA3		Ctrl	IPA3		Ctrl	IPA3		Ctrl	IPA3
1.34	1.56		1.22	1.22		1.45	1.29		1.25	1.26		1.27	1.28		1.18	1.34
0.74	1.26		0.72	1.03		0.6	1.32		0.8	1.35		0.84	1.04		0.87	1.19
0.91	1.32	0.128739	1.05	0.96	0.681606	0.95	1.64	0.19883	0.95	0.72	0.66677	0.89	1.09	0.425531	0.95	1.46	0.0530573
