## Supplementary material for "Control of OPC proliferation and repopulation by the intellectual disability gene PAK1 under homeostatic and demyelinating conditions": PAK1's interactomes in OPCs and OLs identified by LC-MS/MS

### Sheet: Level>=5, FC>=5, P<0.05
	Identified Proteins	Accession #	Alternate ID	OPC PAK1_R1	OPC PAK1_R2	OPC PAK1_R3	OPC PAK1_Avg	OPC IgG_R1	OPC IgG1_R2	OPC IgG_R3	OPC IgG_Avg	OL PAK1_R1	OL PAK1_R2	OL PAK1_R3	OL PAK1_Avg	OL IgG_R1	OL IgG_R2	OL IgG_R3	OL IgG_Avg
	Histone H2B OS=Rattus norvegicus OX=10116 GN=Hist1h2bl PE=3 SV=1	M0R4L7_RAT	Hist1h2bl	0	106	68.633	58.211	0	0	0	0	136.59	121.04	116.89	124.84	0	0	0	0
	Tubulin beta-3 chain OS=Rattus norvegicus OX=10116 GN=Tubb3 PE=1 SV=1	TBB3_RAT	Tubb3	110.5	50.307	56.8	72.5357	0	23.42	0	7.80667	59.481	49.676	47.179	52.112	0	0	0	0
	Cluster of Multifunctional protein ADE2 OS=Rattus norvegicus OX=10116 GN=Paics PE=1 SV=3 (PUR6_RAT)	PUR6_RAT	Paics	203.74	73.663	108.87	128.758	0.7982	0	0	0.266067	59.481	72.065	64.783	65.443	0	4.0566	0	1.3522
	Tumor protein p53-binding protein 1 OS=Rattus norvegicus OX=10116 GN=Tp53bp1 PE=1 SV=3	F1M842_RAT	Tp53bp1	126.62	58.392	99.4	94.804	0	0	0	0	98.4	89.557	109.15	99.0357	0	0	0	0
	Cluster of SUN domain-containing ossification factor OS=Rattus norvegicus OX=10116 GN=Suco PE=1 SV=1 (A0A0G2K087_RAT)	A0A0G2K087_RAT	Suco	19.568	10.78	10.65	13.666	0	0	0	0	22.03	12.594	12.675	15.7663	0	0	0	0
	Cluster of Serine/threonine-protein kinase PAK 1 OS=Rattus norvegicus OX=10116 GN=Pak1 PE=1 SV=3 (PAK1_RAT)	PAK1_RAT	Pak1	29.927	16.17	13.017	19.7047	0	0	0	0	14.687	10.495	11.267	12.1497	0	0	0	0
	Protein disulfide-isomerase OS=Rattus norvegicus OX=10116 GN=P4hb PE=1 SV=2	PDIA1_RAT	P4hb	14.964	8.085	7.1	10.0497	0.7982	0	0.77535	0.524517	9.5463	6.9966	8.45	8.33097	0	2.0283	3.0211	1.68313
	Mitochondrial potassium channel OS=Rattus norvegicus OX=10116 GN=Ccdc51 PE=1 SV=1	A0A0G2JXH2_RAT	Ccdc51	13.813	8.085	13.017	11.6383	0	0	0	0	11.749	10.495	10.562	10.9353	0	0	0	0
	X-prolyl aminopeptidase (Aminopeptidase P) 1, soluble, isoform CRA_a OS=Rattus norvegicus OX=10116 GN=Xpnpep1 PE=1 SV=1	A0A0G2JV31_RAT	Xpnpep1	14.964	5.39	8.2833	9.54577	0	0	0	0	11.015	8.3959	10.562	9.99097	0	0	0	0
	26S proteasome regulatory subunit 8 OS=Rattus norvegicus OX=10116 GN=Psmc5 PE=1 SV=1	PRS8_RAT	Psmc5	11.511	8.085	5.9167	8.50423	3.1928	2.342	3.1014	2.87873	4.406	6.9966	6.3375	5.91337	0	4.0566	0	1.3522
	26S proteasome regulatory subunit 6B OS=Rattus norvegicus OX=10116 GN=Psmc4 PE=1 SV=1	PRS6B_RAT	Psmc4	12.662	5.39	5.9167	7.98957	0	0.78067	0.77535	0.518673	6.609	6.297	6.3375	6.4145	0	2.0283	0	0.6761
	Oxysterol-binding protein OS=Rattus norvegicus OX=10116 GN=Osbpl6 PE=1 SV=1	A0A0G2JZR1_RAT (+1)	Osbpl6	11.511	7.1867	10.65	9.78257	0	0	0	0	5.8746	4.8976	7.0417	5.93797	0	0	0	0
	Cluster of Solute carrier family 25 member 12 OS=Rattus norvegicus OX=10116 GN=Slc25a12 PE=1 SV=3 (F1LX07_RAT)	F1LX07_RAT	Slc25a12	5.7553	3.5933	5.9167	5.08843	0.7982	0.78067	0.77535	0.78474	6.609	4.198	4.225	5.01067	0	0	0	0
	A-kinase-anchoring protein 9 OS=Rattus norvegicus OX=10116 GN=Akap9 PE=1 SV=2	F1LPB4_RAT	Akap9	62.157	32.34	30.767	41.7547	0	0	0	0	11.749	14.693	15.492	13.978	0	0	0	0
	Sterile alpha and TIR motif containing 1 (Predicted) OS=Rattus norvegicus OX=10116 GN=Sarm1 PE=1 SV=1	D3ZUM2_RAT	Sarm1	31.079	18.865	29.583	26.509	0	0	0	0	13.218	12.594	12.675	12.829	0	0	0	0
	Cluster of Microtubule-associated protein OS=Rattus norvegicus OX=10116 GN=Map2 PE=1 SV=3 (F1LNK0_RAT)	F1LNK0_RAT [3]	Map2	10.36	5.39	0	5.25	8.7802	9.368	8.5289	8.89237	8.812	9.7953	9.1542	9.25383	0	0	0	0
	Cluster of Guanine nucleotide-binding protein G(i) subunit alpha-2 OS=Rattus norvegicus OX=10116 GN=Gnai2 PE=1 SV=3 (GNAI2_RAT)	GNAI2_RAT [3]	Gnai2	8.0574	7.1867	7.1	7.44803	7.1838	14.052	9.3042	10.18	5.1403	11.894	10.562	9.19877	0	0	0	0
	Guanine nucleotide-binding protein G(i) subunit alpha OS=Rattus norvegicus OX=10116 GN=Gnai3 PE=1 SV=3	GNAI3_RAT	Gnai3	0	4.4917	0	1.49723	0	10.149	0	3.383	3.6716	6.9966	7.0417	5.9033	0	0	0	0
	Cluster of RNA-binding protein with serine-rich domain 1 OS=Rattus norvegicus OX=10116 GN=Rnps1 PE=2 SV=1 (RNPS1_RAT)	RNPS1_RAT	Rnps1	3.4532	2.695	4.7333	3.62717	0	0	0	0	5.8746	5.5973	4.9292	5.46703	0	4.0566	0	1.3522
	DnaJ homolog subfamily A member 1 OS=Rattus norvegicus OX=10116 GN=Dnaja1 PE=1 SV=1	DNJA1_RAT	Dnaja1	2.3021	4.4917	3.55	3.44793	1.5964	1.5613	2.3261	1.82793	5.8746	4.8976	4.225	4.99907	0	2.0283	0	0.6761
	DNA topoisomerase 2-alpha OS=Rattus norvegicus OX=10116 GN=Top2a PE=1 SV=1	TOP2A_RAT	Top2a	0	17.967	0	5.989	0	0	0	0	40.388	31.485	33.096	34.9897	0	0	0	0
	Scaffold attachment factor B1 OS=Rattus norvegicus OX=10116 GN=Safb PE=1 SV=2	SAFB1_RAT	Safb	0	13.475	0	4.49167	7.982	7.8067	0	5.2629	17.624	17.492	17.604	17.5733	0	0	0	0
	Myosin heavy chain 14 OS=Rattus norvegicus OX=10116 GN=Myh14 PE=1 SV=1	F1LNF0_RAT	Myh14	11.511	8.085	16.567	12.0543	290.55	264.65	289.21	281.47	215.89	190.31	168.3	191.5	25.455	22.312	21.148	22.9717
	Cluster of Spectrin alpha chain, non-erythrocytic 1 OS=Rattus norvegicus OX=10116 GN=Sptan1 PE=1 SV=1 (A0A0G2K1Y8_RAT)	A0A0G2K1Y8_RAT [3]	Sptan1	0	0	2.3667	0.7889	189.97	275.57	248.11	237.883	116.76	164.42	149.99	143.723	0	0	0	0
	Tight junction protein 1 (Predicted) OS=Rattus norvegicus OX=10116 GN=Tjp1 PE=1 SV=2	F1M4A0_RAT	Tjp1	0	0	0	0	176.4	202.97	181.43	186.933	122.63	132.24	113.37	122.747	0	0	0	0
	Unconventional myosin-XVIIIa OS=Rattus norvegicus OX=10116 GN=Myo18a PE=1 SV=1	A0A0G2JY08_RAT	Myo18a	0	0	0	0	113.34	103.83	100.8	105.99	81.511	69.267	67.6	72.7927	0	0	0	0
	Plectin OS=Rattus norvegicus OX=10116 GN=Plec PE=1 SV=1	Q6S396_RAT	Plec	0	0	0	0	81.417	85.092	84.513	83.674	62.418	62.97	62.671	62.6863	0	0	0	0
	Myosin VI OS=Rattus norvegicus OX=10116 GN=Myo6 PE=1 SV=3	D4A5I9_RAT	Myo6	0	0.89833	0	0.299443	96.583	101.49	93.817	97.2967	69.027	64.369	56.333	63.243	0	2.0283	0	0.6761
	Myosin regulatory light polypeptide 9 OS=Rattus norvegicus OX=10116 GN=Myl9 PE=1 SV=2	MYL9_RAT	Myl9	0	0	0	0	55.076	55.427	62.803	57.7687	50.669	32.184	30.983	37.9453	0	0	0	0
	Myosin regulatory light chain 12B OS=Rattus norvegicus OX=10116 GN=Myl12b PE=4 SV=1	A0A0G2JSW0_RAT	Myl12b	0	9.8817	0	3.2939	79.82	74.163	90.716	81.5663	68.293	42.679	44.362	51.778	0	0	0	0
	Cluster of Tropomyosin alpha-3 chain OS=Rattus norvegicus OX=10116 GN=Tpm3 PE=1 SV=2 (TPM3_RAT)	TPM3_RAT [7]	Tpm3	2.3021	3.5933	5.9167	3.93737	56.672	53.866	53.499	54.679	50.669	41.28	39.433	43.794	0	8.1133	9.0633	5.72553
	Tropomyosin alpha-4 chain OS=Rattus norvegicus OX=10116 GN=Tpm4 PE=1 SV=3	TPM4_RAT	Tpm4	0	0	0	0	15.964	14.052	13.956	14.6573	16.155	10.495	10.562	12.404	0	0	0	0
	Alpha-tropomyosin 3 OS=Rattus norvegicus OX=10116 GN=Tpm1 PE=1 SV=1	Q63607_RAT	Tpm1	0	0	0	0	23.946	20.297	21.71	21.9843	22.764	18.191	18.308	19.7543	0	0	0	0
	LIM domain and actin-binding protein 1 OS=Rattus norvegicus OX=10116 GN=Lima1 PE=1 SV=2	LIMA1_RAT	Lima1	8.0574	2.695	1.1833	3.97857	62.26	53.085	56.601	57.3153	40.388	37.782	37.321	38.497	3.1818	6.085	3.0211	4.09597
	Tight junction protein 2 OS=Rattus norvegicus OX=10116 GN=Tjp2 PE=1 SV=1	Q3ZB99_RAT	Tjp2	0	1.7967	0	0.5989	62.26	64.795	58.927	61.994	42.591	44.778	37.321	41.5633	0	0	0	0
	Unconventional myosin-Va OS=Rattus norvegicus OX=10116 GN=Myo5a PE=1 SV=1	A0A0G2K9S4_RAT	Myo5a	0	5.39	1.1833	2.1911	46.296	37.472	36.441	40.0697	27.905	25.188	21.125	24.7393	0	0	0	0
	Protein phosphatase 1 regulatory subunit OS=Rattus norvegicus OX=10116 GN=Ppp1r12a PE=1 SV=1	A0A0G2JWJ0_RAT (+1)	Ppp1r12a	21.87	12.577	17.75	17.399	43.901	50.743	55.05	49.898	27.17	27.287	28.167	27.5413	0	0	0	0
	Inositol 1,4,5-trisphosphate receptor type 2 OS=Rattus norvegicus OX=10116 GN=Itpr2 PE=1 SV=3	F1LQR8_RAT	Itpr2	0	0	0	0	27.937	23.42	27.913	26.4233	22.03	21.69	19.012	20.9107	0	0	0	0
	Sperm antigen with calponin homology and coiled-coil domains 1 OS=Rattus norvegicus OX=10116 GN=Specc1 PE=1 SV=1	A0A0G2K5D7_RAT	Specc1	9.2085	0.89833	3.55	4.55228	33.525	44.498	46.521	41.5147	32.311	33.584	28.167	31.354	0	0	0	0
	Cytospin-A OS=Rattus norvegicus OX=10116 GN=Specc1l PE=1 SV=1	CYTSA_RAT	Specc1l	0	0	0	0	53.48	50.743	51.173	51.7987	30.108	32.884	23.237	28.743	0	0	0	0
	Dedicator of cytokinesis 6 OS=Rattus norvegicus OX=10116 GN=Dock6 PE=1 SV=1	A0A0G2KAH4_RAT	Dock6	0	0	0	0	24.744	40.595	42.644	35.9943	39.654	41.98	37.321	39.6517	0	0	0	0
	Protein Shroom2 OS=Rattus norvegicus OX=10116 GN=Shroom2 PE=1 SV=2	D4A053_RAT	Shroom2	0	0	0	0	43.103	62.453	48.072	51.2093	29.373	39.881	26.758	32.004	0	0	0	0
	Cortactin, isoform CRA_c OS=Rattus norvegicus OX=10116 GN=Cttn PE=1 SV=3	D3ZGE6_RAT	Cttn	3.4532	0	1.1833	1.5455	45.498	38.253	45.746	43.1657	27.17	24.488	23.942	25.2	0	4.0566	6.0422	3.36627
	Formin-like 2 OS=Rattus norvegicus OX=10116 GN=Fmnl2 PE=1 SV=1	A0A0G2K132_RAT	Fmnl2	0	0	0	0	37.516	45.279	41.869	41.5547	24.967	31.485	27.462	27.9713	0	0	0	0
	Neurabin-2 OS=Rattus norvegicus OX=10116 GN=Ppp1r9b PE=1 SV=1	NEB2_RAT	Ppp1r9b	0	0	0	0	46.296	47.621	49.622	47.8463	27.17	36.382	31.687	31.7463	0	0	0	0
	Contactin-1 OS=Rattus norvegicus OX=10116 GN=Cntn1 PE=1 SV=2	CNTN1_RAT	Cntn1	13.813	12.577	9.4666	11.9522	38.314	36.691	37.992	37.6657	22.764	23.789	22.533	23.0287	6.3636	0	0	2.1212
	Supervillin OS=Rattus norvegicus OX=10116 GN=Svil PE=1 SV=3	D3ZEZ9_RAT	Svil	0	0	0	0	42.305	39.814	34.891	39.0033	28.639	30.085	29.575	29.433	0	0	0	0
	Dedicator of cytokinesis 7 OS=Rattus norvegicus OX=10116 GN=Dock7 PE=1 SV=2	F1LRS2_RAT	Dock7	0	0	0	0	32.726	28.885	28.688	30.0997	14.687	23.089	16.9	18.2253	0	0	0	0
	SRC kinase signaling inhibitor 1 OS=Rattus norvegicus OX=10116 GN=Srcin1 PE=1 SV=1	SRCN1_RAT	Srcin1	0	0	0	0	38.314	44.498	42.644	41.8187	23.499	28.686	22.533	24.906	0	0	0	0
	Arp2/3 complex 34 kDa subunit OS=Rattus norvegicus OX=10116 GN=Arpc2 PE=1 SV=1	A0A0G2K9A2_RAT (+1)	Arpc2	1.1511	2.695	8.2833	4.04313	28.735	28.104	26.362	27.7337	17.624	16.792	18.308	17.5747	6.3636	6.085	3.0211	5.15657
	Tropomodulin-2 OS=Rattus norvegicus OX=10116 GN=Tmod2 PE=1 SV=1	TMOD2_RAT	Tmod2	0	0	0	0	30.332	28.885	32.565	30.594	22.764	23.089	23.237	23.03	0	0	0	0
	Cluster of Actin-related protein 3 OS=Rattus norvegicus OX=10116 GN=Actr3 PE=1 SV=1 (A0A0G2K1C0_RAT)	A0A0G2K1C0_RAT [2]	Actr3	4.6042	7.1867	9.4666	7.08583	23.946	19.517	24.811	22.758	14.687	18.891	18.308	17.2953	9.5454	4.0566	6.0422	6.54807
	FLII, actin-remodeling protein OS=Rattus norvegicus OX=10116 GN=Flii PE=1 SV=1	Q5RKI5_RAT	Flii	2.3021	0.89833	2.3667	1.85571	23.148	22.639	23.261	23.016	18.358	16.792	16.196	17.1153	3.1818	4.0566	0	2.4128
	A-kinase anchor protein 2 OS=Rattus norvegicus OX=10116 GN=Akap2 PE=1 SV=2	F1LPQ9_RAT	Akap2	0	0	0	0	28.735	31.227	27.137	29.033	16.89	17.492	14.787	16.3897	0	0	0	0
	LIM and calponin homology domains 1 OS=Rattus norvegicus OX=10116 GN=Limch1 PE=1 SV=2	F1M392_RAT	Limch1	0	0	0	0	23.946	25.762	23.261	24.323	19.093	18.891	16.196	18.06	0	0	0	0
	Hypothetical LOC289568 OS=Rattus norvegicus OX=10116 GN=RGD1311575 PE=1 SV=3	D4A5F4_RAT	RGD1311575	0	0.89833	0	0.299443	25.542	19.517	24.811	23.29	14.687	16.792	14.787	15.422	0	0	0	0
	Actin-related protein 2/3 complex subunit 1A OS=Rattus norvegicus OX=10116 GN=Arpc1a PE=2 SV=1	ARC1A_RAT	Arpc1a	3.4532	1.7967	2.3667	2.53887	23.946	22.639	26.362	24.3157	13.218	11.894	16.196	13.7693	0	2.0283	0	0.6761
	Cluster of Tyrosine-protein kinase OS=Rattus norvegicus OX=10116 GN=Lck PE=1 SV=1 (A0A0H2UHH7_RAT)	A0A0H2UHH7_RAT [7]	Lck	0	2.695	0	0.898333	10.377	14.052	13.181	12.5367	8.0776	9.0956	9.8583	9.0105	0	2.0283	0	0.6761
	Tyrosine-protein kinase Fyn OS=Rattus norvegicus OX=10116 GN=Fyn PE=1 SV=1	FYN_RAT	Fyn	0	1.7967	0	0.5989	10.377	11.71	13.181	11.756	8.0776	9.0956	9.8583	9.0105	0	2.0283	0	0.6761
	Kinesin-like protein KIF21B OS=Rattus norvegicus OX=10116 GN=Kif21b PE=1 SV=1	A0A0G2K7Q9_RAT	Kif21b	1.1511	0	2.3667	1.1726	22.35	18.736	20.159	20.415	16.89	11.894	11.267	13.3503	0	0	0	0
	Ankyrin-3 OS=Rattus norvegicus OX=10116 GN=Ank3 PE=1 SV=1	A0A0G2K0J3_RAT	Ank3	0	0	0	0	10.377	17.955	10.855	13.0623	8.0776	10.495	3.5208	7.36447	0	0	0	0
	Cluster of Actin-binding LIM protein 2 OS=Rattus norvegicus OX=10116 GN=Ablim2 PE=1 SV=1 (A0A0H2UHF9_RAT)	A0A0H2UHF9_RAT [2]	Ablim2	0	0	0	0	24.744	30.446	22.485	25.8917	11.015	19.591	11.971	14.1923	0	0	0	0
	Actin-binding LIM protein 2 OS=Rattus norvegicus OX=10116 GN=Ablim2 PE=1 SV=1	A0A0G2JTB5_RAT	Ablim2	0	0	0	0	21.551	25.762	19.384	22.2323	8.812	16.092	9.1542	11.3527	0	0	0	0
	Neurabin-1 OS=Rattus norvegicus OX=10116 GN=Ppp1r9a PE=1 SV=1	NEB1_RAT	Ppp1r9a	0	0	0	0	21.551	22.639	24.036	22.742	12.484	14.693	14.787	13.988	0	0	0	0
	Plakophilin 4 OS=Rattus norvegicus OX=10116 GN=Pkp4 PE=1 SV=2	F1M2K6_RAT	Pkp4	0	0	0	0	19.955	25.762	24.811	23.5093	14.687	16.092	9.1542	13.3111	0	0	0	0
	SLIT-ROBO Rho GTPase-activating protein 2 OS=Rattus norvegicus OX=10116 GN=Srgap2 PE=1 SV=1	SRGP2_RAT	Srgap2	1.1511	0	0	0.3837	20.753	26.543	19.384	22.2267	18.358	10.495	11.971	13.608	0	0	0	0
	Pleckstrin homology-like domain family B member 1 OS=Rattus norvegicus OX=10116 GN=Phldb1 PE=1 SV=2	D3ZNS1_RAT	Phldb1	0	0	0	0	18.359	17.175	15.507	17.0137	6.609	11.195	11.267	9.69033	0	0	0	0
	Calmodulin-1 OS=Rattus norvegicus OX=10116 GN=Calm1 PE=1 SV=1	CALM1_RAT (+2)	Calm1	4.6042	0	4.7333	3.1125	19.955	19.517	17.058	18.8433	19.827	16.092	12.675	16.198	0	0	0	0
	Cluster of Neural cell adhesion molecule 1 OS=Rattus norvegicus OX=10116 GN=Ncam1 PE=1 SV=1 (A0A0G2K0M8_RAT)	A0A0G2K0M8_RAT [2]	Ncam1	0	0	0	0	19.955	23.42	17.058	20.1443	9.5463	16.092	12.675	12.7711	0	0	0	0
	Rho GTPase-activating protein 21 OS=Rattus norvegicus OX=10116 GN=Arhgap21 PE=1 SV=3	F1LXQ7_RAT	Arhgap21	0	0	0	0	16.762	14.833	16.282	15.959	8.0776	10.495	8.45	9.00753	0	0	0	0
	Erythrocyte membrane protein band 4.1 OS=Rattus norvegicus OX=10116 GN=Epb41 PE=1 SV=1	D3ZIP3_RAT	Epb41	0	0	0	0	11.973	19.517	22.485	17.9917	7.3433	15.393	11.267	11.3344	0	0	0	0
	DCC-interacting protein 13-beta OS=Rattus norvegicus OX=10116 GN=Appl2 PE=2 SV=1	DP13B_RAT	Appl2	0	0	0	0	17.56	16.394	17.833	17.2623	10.281	11.195	11.267	10.9143	0	0	0	0
	Taperin OS=Rattus norvegicus OX=10116 GN=Tprn PE=1 SV=2	TPRN_RAT	Tprn	0	0	0	0	21.551	24.201	16.282	20.678	12.484	9.7953	12.675	11.6514	0	0	0	0
	Protein phosphatase 1 regulatory subunit OS=Rattus norvegicus OX=10116 GN=Ppp1r12b PE=1 SV=1	D3ZIC4_RAT	Ppp1r12b	0	0	0	0	19.157	15.613	17.833	17.5343	14.687	10.495	9.8583	11.6801	0	0	0	0
	Leucine-rich repeat flightless-interacting protein 2 OS=Rattus norvegicus OX=10116 GN=Lrrfip2 PE=1 SV=1	LRRF2_RAT	Lrrfip2	0	1.7967	0	0.5989	24.744	20.297	19.384	21.475	17.624	14.693	12.675	14.9973	3.1818	0	0	1.0606
	Cluster of Serine/threonine-protein phosphatase PP1-alpha catalytic subunit OS=Rattus norvegicus OX=10116 GN=Ppp1ca PE=1 SV=1 (PP1A_RAT)	PP1A_RAT [4]	Ppp1ca	4.6042	6.2883	5.9167	5.60307	19.157	16.394	13.956	16.5023	9.5463	11.894	10.562	10.6674	3.1818	6.085	3.0211	4.09597
	Serine/threonine-protein phosphatase PP1-beta catalytic subunit OS=Rattus norvegicus OX=10116 GN=Ppp1cb PE=1 SV=3	PP1B_RAT	Ppp1cb	0	2.695	2.3667	1.68723	11.175	10.929	10.08	10.728	5.8746	7.6963	7.0417	6.87087	0	0	0	0
	Serine/threonine-protein phosphatase PP1-gamma catalytic subunit OS=Rattus norvegicus OX=10116 GN=Ppp1cc PE=1 SV=1	PP1G_RAT	Ppp1cc	0	2.695	0	0.898333	12.771	10.149	9.3042	10.7414	5.8746	6.9966	5.6333	6.16817	0	0	0	0
	Brain acid soluble protein 1 OS=Rattus norvegicus OX=10116 GN=Basp1 PE=1 SV=2	BASP1_RAT	Basp1	0	0	0	0	15.166	15.613	13.181	14.6533	8.0776	15.393	14.787	12.7525	0	0	0	0
	Cluster of Guanine nucleotide-binding protein G(I)/G(S)/G(T) subunit beta-3 OS=Rattus norvegicus OX=10116 GN=Gnb3 PE=1 SV=1 (GBB3_RAT)	GBB3_RAT [3]	Gnb3	0	0	0	0	12.771	13.271	11.63	12.5573	5.8746	9.0956	8.45	7.80673	0	0	0	0
	Guanine nucleotide-binding protein G(I)/G(S)/G(T) subunit beta-2 OS=Rattus norvegicus OX=10116 GN=Gnb2 PE=1 SV=4	GBB2_RAT	Gnb2	0	0	0	0	11.973	11.71	10.855	11.5127	5.8746	8.3959	8.45	7.5735	0	0	0	0
	Guanine nucleotide-binding protein G(I)/G(S)/G(T) subunit beta-1 OS=Rattus norvegicus OX=10116 GN=Gnb1 PE=1 SV=4	GBB1_RAT	Gnb1	0	0	0	0	11.973	11.71	10.855	11.5127	5.1403	6.297	7.0417	6.15967	0	0	0	0
	Leucine-rich repeats and calponin homology domain-containing 2 OS=Rattus norvegicus OX=10116 GN=Lrch2 PE=4 SV=1	D4A456_RAT	Lrch2	1.1511	0	0	0.3837	11.973	14.052	13.181	13.0687	10.281	13.993	13.379	12.551	0	0	0	0
	Unconventional myosin-IXb OS=Rattus norvegicus OX=10116 GN=Myo9b PE=1 SV=1	A0A0G2JYG5_RAT (+2)	Myo9b	0	2.695	0	0.898333	11.973	16.394	11.63	13.3323	15.421	9.0956	9.1542	11.2236	0	0	0	0
	ITPR-interacting domain-containing 2 OS=Rattus norvegicus OX=10116 GN=Itprid2 PE=1 SV=1	D3ZLC3_RAT	Itprid2	0	0	0	0	15.964	13.271	14.732	14.6557	9.5463	11.195	11.267	10.6694	0	0	0	0
	Pleckstrin homology and RhoGEF domain-containing G3 OS=Rattus norvegicus OX=10116 GN=Plekhg3 PE=1 SV=3	D3ZA21_RAT	Plekhg3	0	0	0	0	17.56	21.078	17.833	18.8237	9.5463	10.495	9.8583	9.96653	0	0	0	0
	Cluster of Signal-induced proliferation-associated 1-like protein 2 OS=Rattus norvegicus OX=10116 GN=Sipa1l2 PE=1 SV=1 (SI1L2_RAT)	SI1L2_RAT [2]	Sipa1l2	4.6042	0	0	1.53473	13.569	10.929	10.08	11.526	9.5463	8.3959	7.7458	8.56267	0	0	0	0
	Cluster of Neuron navigator 1 OS=Rattus norvegicus OX=10116 GN=Nav1 PE=1 SV=3 (D4A5I4_RAT)	D4A5I4_RAT	Nav1	3.4532	2.695	1.1833	2.44383	3.991	9.368	9.3042	7.5544	3.6716	9.0956	8.45	7.0724	0	0	0	0
	Erythrocyte membrane protein band 4.1-like 2 OS=Rattus norvegicus OX=10116 GN=Epb41l2 PE=1 SV=3	D3ZDT1_RAT	Epb41l2	1.1511	0	0	0.3837	15.166	11.71	14.732	13.8693	8.812	10.495	11.267	10.1913	0	0	0	0
	CLIP-associating protein 2 OS=Rattus norvegicus OX=10116 GN=Clasp2 PE=1 SV=1	A0A0G2JZM8_RAT	Clasp2	4.6042	4.4917	0	3.03197	7.1838	8.5873	6.9782	7.5831	5.1403	6.9966	6.3375	6.15813	0	0	0	0
	Cluster of Myosin phosphatase Rho-interacting protein OS=Rattus norvegicus OX=10116 GN=Mprip PE=1 SV=1 (A0A0G2JUR5_RAT)	A0A0G2JUR5_RAT [2]	Mprip	0	0	0	0	11.973	8.5873	10.855	10.4718	7.3433	6.9966	4.225	6.1883	0	0	0	0
	Limbic system-associated membrane protein OS=Rattus norvegicus OX=10116 GN=Lsamp PE=1 SV=1	LSAMP_RAT	Lsamp	0	0	0	0	13.569	17.175	13.956	14.9	8.0776	9.0956	8.45	8.54107	0	0	0	0
	Plasminogen activator inhibitor 1 RNA-binding protein OS=Rattus norvegicus OX=10116 GN=Serbp1 PE=1 SV=2	PAIRB_RAT	Serbp1	2.3021	2.695	1.1833	2.06013	9.5784	10.929	7.7535	9.4203	8.0776	8.3959	9.8583	8.77727	0	0	0	0
	Actin filament-associated protein 1 OS=Rattus norvegicus OX=10116 GN=Afap1 PE=1 SV=1	A0A0G2JVI5_RAT (+1)	Afap1	0	0	0	0	11.175	14.833	15.507	13.8383	7.3433	9.7953	8.45	8.52953	0	0	0	0
	Cluster of TSC22 domain family protein 4 OS=Rattus norvegicus OX=10116 GN=Tsc22d4 PE=1 SV=1 (T22D4_RAT)	T22D4_RAT [4]	Tsc22d4	0	0	0	0	9.5784	10.149	9.3042	9.6772	8.0776	9.0956	8.45	8.54107	0	0	0	0
	Cluster of PPFIA-binding protein 1 OS=Rattus norvegicus OX=10116 GN=Ppfibp1 PE=1 SV=1 (A0A0G2K781_RAT)	A0A0G2K781_RAT [2]	Ppfibp1	0	0	0	0	9.5784	10.149	11.63	10.4525	8.0776	9.0956	7.0417	8.07163	0	0	0	0
	Ras GTPase-activating protein 3 OS=Rattus norvegicus OX=10116 GN=Rasa3 PE=1 SV=2	RASA3_RAT	Rasa3	1.1511	1.7967	0	0.9826	5.5874	10.149	9.3042	8.34687	5.1403	6.9966	2.8167	4.98453	0	0	0	0
	Cluster of Calpain-5 OS=Rattus norvegicus OX=10116 GN=Capn5 PE=1 SV=1 (CAN5_RAT)	CAN5_RAT [2]	Capn5	2.3021	2.695	0	1.6657	8.7802	9.368	7.7535	8.6339	5.1403	5.5973	8.45	6.39587	0	0	0	0
	Myelin basic protein OS=Rattus norvegicus OX=10116 GN=Mbp PE=1 SV=3	MBP_RAT	Mbp	0	0	0	0	7.982	8.5873	8.5289	8.36607	7.3433	8.3959	9.1542	8.2978	0	0	0	0
	Actin-related protein 2/3 complex subunit 5-like protein OS=Rattus norvegicus OX=10116 GN=Arpc5l PE=1 SV=2	ARP5L_RAT	Arpc5l	0	0	1.1833	0.394433	7.982	11.71	10.855	10.1823	5.8746	7.6963	5.6333	6.4014	0	0	0	0
	Serine/threonine-protein kinase DCLK2 OS=Rattus norvegicus OX=10116 GN=Dclk2 PE=1 SV=3	E9PSS1_RAT	Dclk2	0	0	0	0	7.1838	7.8067	6.9782	7.3229	6.609	5.5973	6.3375	6.18127	0	0	0	0
	PDZ domain-containing protein GIPC1 OS=Rattus norvegicus OX=10116 GN=Gipc1 PE=1 SV=2	GIPC1_RAT	Gipc1	2.3021	0.89833	0	1.06681	7.982	10.149	9.3042	9.14507	9.5463	6.297	6.3375	7.3936	0	0	0	0
	Unconventional myosin-Ic OS=Rattus norvegicus OX=10116 GN=Myo1c PE=1 SV=2	MYO1C_RAT	Myo1c	1.1511	0	0	0.3837	7.982	7.8067	10.855	8.88123	4.406	6.297	3.5208	4.74127	0	0	0	0
	Cluster of Target of myb1-like 2 membrane-trafficking protein OS=Rattus norvegicus OX=10116 GN=Tom1l2 PE=1 SV=1 (A0A0G2K9L2_RAT)	A0A0G2K9L2_RAT	Tom1l2	0	0	0	0	11.175	11.71	10.855	11.2467	8.0776	6.297	5.6333	6.6693	0	0	0	0
	Actin-related protein 2/3 complex subunit 5 OS=Rattus norvegicus OX=10116 GN=Arpc5 PE=1 SV=3	ARPC5_RAT	Arpc5	0	0	0	0	9.5784	10.149	9.3042	9.6772	8.812	6.297	4.9292	6.6794	0	0	0	0
	Cluster of Leucine-rich repeats and calponin homology domain-containing 3 OS=Rattus norvegicus OX=10116 GN=Lrch3 PE=1 SV=1 (M0R9W9_RAT)	M0R9W9_RAT [2]	Lrch3	0	0	0	0	10.377	10.929	10.855	10.7203	8.0776	8.3959	7.0417	7.8384	0	0	0	0
	SH3 domain-binding protein 4 OS=Rattus norvegicus OX=10116 GN=Sh3bp4 PE=1 SV=1	G3V8J0_RAT (+1)	Sh3bp4	0	3.5933	1.1833	1.5922	3.991	6.2453	5.4275	5.22127	3.6716	6.297	6.3375	5.43537	0	2.0283	0	0.6761
	Cluster of Non-muscle caldesmon OS=Rattus norvegicus OX=10116 GN=Cald1 PE=1 SV=1 (CALD1_RAT)	CALD1_RAT [2]	Cald1	0	0	0	0	8.7802	5.4647	6.2028	6.8159	5.8746	5.5973	7.0417	6.1712	0	0	0	0
	Neuromodulin OS=Rattus norvegicus OX=10116 GN=Gap43 PE=1 SV=1	NEUM_RAT	Gap43	2.3021	1.7967	1.1833	1.7607	5.5874	6.2453	3.8768	5.2365	8.0776	6.9966	6.3375	7.13723	0	0	0	0
	Scribble planar cell polarity protein OS=Rattus norvegicus OX=10116 GN=Scrib PE=1 SV=1	D3ZWS0_RAT	Scrib	0	0	0	0	7.1838	7.8067	3.8768	6.2891	6.609	7.6963	5.6333	6.6462	0	0	0	0
	RCG25684, isoform CRA_a OS=Rattus norvegicus OX=10116 GN=Tmod3 PE=1 SV=1	Q6AXW2_RAT	Tmod3	0	0	0	0	8.7802	7.026	11.63	9.1454	8.0776	6.297	7.0417	7.13877	0	0	0	0
	Cluster of Paralemmin 2 OS=Rattus norvegicus OX=10116 GN=Palm2 PE=1 SV=1 (A0A096MIZ1_RAT)	A0A096MIZ1_RAT [2]	Palm2	0	0	0	0	7.1838	7.8067	7.7535	7.58133	5.8746	6.9966	5.6333	6.16817	0	0	0	0
	Cluster of Fragile X mental retardation syndrome-related protein 1 OS=Rattus norvegicus OX=10116 GN=Fxr1 PE=1 SV=1 (FXR1_RAT)	FXR1_RAT	Fxr1	0	0	1.1833	0.394433	4.7892	3.9033	2.3261	3.67287	3.6716	6.297	4.9292	4.96593	0	0	0	0
	Cluster of Opioid-binding protein/cell adhesion molecule OS=Rattus norvegicus OX=10116 GN=Opcml PE=1 SV=2 (OPCM_RAT)	OPCM_RAT [2]	Opcml	0	0	0	0	4.7892	6.2453	5.4275	5.48733	3.6716	6.297	4.225	4.7312	0	0	0	0
	Chromodomain helicase DNA-binding protein 4 OS=Rattus norvegicus OX=10116 GN=Chd4 PE=1 SV=3	E9PU01_RAT	Chd4	8.0574	9.8817	7.1	8.34637	5.5874	6.2453	5.4275	5.7534	35.248	33.584	35.208	34.68	0	4.0566	3.0211	2.35923
	Transcriptional regulator ATRX OS=Rattus norvegicus OX=10116 GN=Atrx PE=1 SV=1	A0A0G2JXZ3_RAT	Atrx	1.1511	4.4917	1.1833	2.27537	3.991	7.026	2.3261	4.4477	57.278	47.577	42.25	49.035	0	0	0	0
	Cluster of PC4 and SFRS1 interacting protein 1 OS=Rattus norvegicus OX=10116 GN=Psip1 PE=1 SV=1 (F1SW39_RAT)	F1SW39_RAT	Psip1	0	3.5933	1.1833	1.5922	6.3856	4.684	3.1014	4.72367	37.451	41.98	46.475	41.9687	3.1818	2.0283	3.0211	2.74373
	Poly [ADP-ribose] polymerase 1 OS=Rattus norvegicus OX=10116 GN=Parp1 PE=1 SV=4	PARP1_RAT	Parp1	1.1511	5.39	2.3667	2.96927	7.982	5.4647	3.8768	5.7745	39.654	35.683	35.208	36.8483	0	0	3.0211	1.00703
	DNA ligase OS=Rattus norvegicus OX=10116 GN=Lig3 PE=1 SV=1	A0A096MKE9_RAT	Lig3	0	4.4917	0	1.49723	4.7892	7.8067	4.6521	5.74933	30.108	25.887	24.646	26.8803	0	0	0	0
	FACT complex subunit SSRP1 OS=Rattus norvegicus OX=10116 GN=Ssrp1 PE=1 SV=2	SSRP1_RAT	Ssrp1	9.2085	3.5933	4.7333	5.84503	1.5964	2.342	1.5507	1.8297	13.218	13.294	11.971	12.8277	6.3636	4.0566	9.0633	6.4945
	Nipped-B protein OS=Rattus norvegicus OX=10116 GN=Nipbl PE=1 SV=1	A0A0G2K0J4_RAT	Nipbl	1.1511	0.89833	0	0.683143	0	0	0	0	12.484	13.993	16.9	14.459	0	0	0	0
	Cluster of Rho guanine nucleotide exchange factor 7 OS=Rattus norvegicus OX=10116 GN=Arhgef7 PE=1 SV=1 (A0A0G2QC21_RAT)	A0A0G2QC21_RAT [2]	Arhgef7 (β-Pix or Cool1)	2.3021	2.695	0	1.6657	0	3.1227	2.3261	1.81627	12.484	13.294	13.379	13.0523	0	0	0	0
	Activity-dependent neuroprotector homeobox protein OS=Rattus norvegicus OX=10116 GN=Adnp PE=1 SV=2	ADNP_RAT	Adnp	0	2.695	0	0.898333	0.7982	0	0	0.266067	16.155	16.792	17.604	16.8503	0	0	0	0
	Cluster of TAF15 RNA polymerase II, TATA box binding protein (TBP)-associated factor (Predicted), isoform CRA_a OS=Rattus norvegicus OX=10116 GN=Taf15 PE=4 SV=1 (D3ZSS1_RAT)	D3ZSS1_RAT [2]	Taf15	0	2.695	1.1833	1.29277	4.7892	3.1227	2.3261	3.41267	10.281	9.7953	7.7458	9.27403	0	0	0	0
	Methyl-CpG-binding protein 2 OS=Rattus norvegicus OX=10116 GN=Mecp2 PE=1 SV=1	A0A0G2JWK2_RAT	Mecp2	1.1511	0	0	0.3837	2.3946	4.684	1.5507	2.87643	14.687	14.693	13.379	14.253	0	0	0	0
	Calumenin OS=Rattus norvegicus OX=10116 GN=Calu PE=1 SV=1	G3V6S3_RAT	Calu	0	1.7967	1.1833	0.993333	1.5964	3.1227	3.1014	2.60683	9.5463	5.5973	7.7458	7.6298	0	2.0283	0	0.6761
	Zinc finger protein 638 OS=Rattus norvegicus OX=10116 GN=Zfp638 PE=1 SV=1	D4A0U3_RAT	Zfp638	3.4532	4.4917	1.1833	3.04273	2.3946	0	0	0.7982	6.609	6.297	7.7458	6.88393	0	0	0	0
	Plexin-B3 OS=Rattus norvegicus OX=10116 GN=Plxnb3 PE=1 SV=1	PLXB3_RAT	Plxnb3	0	0	0	0	3.1928	2.342	0.77535	2.10338	8.812	8.3959	10.562	9.25663	0	0	0	0
	Nucleolar transcription factor 1 OS=Rattus norvegicus OX=10116 GN=Ubtf PE=1 SV=1	UBF1_RAT	Ubtf	0	0	0	0	0.7982	0	0	0.266067	11.015	10.495	10.562	10.6907	0	0	0	0
	Cluster of RB-binding protein 4, chromatin-remodeling factor OS=Rattus norvegicus OX=10116 GN=Rbbp4 PE=1 SV=1 (B5DFB2_RAT)	B5DFB2_RAT [2]	Rbbp4	0	2.695	0	0.898333	0	0	0	0	11.749	7.6963	9.1542	9.53317	0	0	0	0
	Histone-binding protein RBBP7 OS=Rattus norvegicus OX=10116 GN=Rbbp7 PE=2 SV=1	RBBP7_RAT	Rbbp7	0	2.695	0	0.898333	0	0	0	0	6.609	4.198	5.6333	5.4801	0	0	0	0
	Homeobox protein cut-like 1 OS=Rattus norvegicus OX=10116 GN=Cux1 PE=1 SV=2	CUX1_RAT	Cux1	0	0	0	0	0	0	0	0	8.0776	9.7953	7.0417	8.30487	0	0	0	0
	Remodeling and spacing factor 1 OS=Rattus norvegicus OX=10116 GN=Rsf1 PE=1 SV=2	D3ZGQ8_RAT	Rsf1	0	4.4917	1.1833	1.89167	0	0	0	0	12.484	9.0956	10.562	10.7139	0	2.0283	0	0.6761
	SWI/SNF-related, matrix-associated, actin-dependent regulator of chromatin, subfamily c, member 2 OS=Rattus norvegicus OX=10116 GN=Smarcc2 PE=1 SV=3	D4A510_RAT	Smarcc2	0	4.4917	0	1.49723	2.3946	0	0	0.7982	7.3433	11.195	12.675	10.4044	0	4.0566	0	1.3522
	Barrier-to-autointegration factor OS=Rattus norvegicus OX=10116 GN=Banf1 PE=1 SV=1	BAF_RAT	Banf1	3.4532	2.695	2.3667	2.8383	0	0	0	0	10.281	9.0956	6.3375	8.57137	3.1818	6.085	0	3.08893
	DNA repair protein XRCC1 OS=Rattus norvegicus OX=10116 GN=Xrcc1 PE=1 SV=2	XRCC1_RAT	Xrcc1	1.1511	0	1.1833	0.778133	0.7982	0.78067	0.77535	0.78474	9.5463	10.495	7.7458	9.26237	0	0	0	0
	X-ray repair cross-complementing protein 5 OS=Rattus norvegicus OX=10116 GN=Xrcc5 PE=1 SV=1	G3V817_RAT	Xrcc5	0	0	0	0	0	1.5613	0	0.520433	6.609	7.6963	4.9292	6.4115	0	0	0	0
	Protein DEK OS=Rattus norvegicus OX=10116 GN=Dek PE=1 SV=1	DEK_RAT	Dek	0	2.695	0	0.898333	0	0	0	0	8.0776	8.3959	8.45	8.30783	0	0	0	0
	Chromosome alignment maintaining phosphoprotein 1 OS=Rattus norvegicus OX=10116 GN=Champ1 PE=1 SV=1	B5DEG7_RAT	Champ1	3.4532	0	1.1833	1.5455	0	0	0	0	5.1403	4.8976	3.5208	4.51957	0	0	0	0
	Polynucleotide kinase 3'-phosphatase OS=Rattus norvegicus OX=10116 GN=Pnkp PE=1 SV=1	A0A0G2JUH4_RAT (+1)	Pnkp	0	0	0	0	0	0	0	0	5.1403	8.3959	7.0417	6.8593	0	0	0	0
	Histone H1.1 OS=Rattus norvegicus OX=10116 GN=H1-1 PE=1 SV=1	H11_RAT	H1-1	3.4532	2.695	0	2.0494	2.3946	2.342	3.1014	2.61267	11.015	9.0956	9.8583	9.98963	0	4.0566	3.0211	2.35923
	Nucleolar protein 4-like OS=Rattus norvegicus OX=10116 GN=Nol4l PE=4 SV=2	D3ZHS3_RAT	Nol4l	0	0	0	0	1.5964	0.78067	0.77535	1.05081	3.6716	6.297	5.6333	5.20063	0	0	0	0
	Chromodomain helicase DNA-binding protein 1 OS=Rattus norvegicus OX=10116 GN=Chd1 PE=1 SV=3	D4AAG9_RAT	Chd1	0	0	0	0	0	0	0	0	8.0776	9.0956	7.7458	8.30633	0	0	0	0
	Actin-like 6A OS=Rattus norvegicus OX=10116 GN=Actl6a PE=1 SV=1	Q4KM87_RAT	Actl6a	1.1511	2.695	0	1.28203	1.5964	0.78067	1.5507	1.30926	2.9373	5.5973	5.6333	4.72263	0	0	0	0
	High mobility group protein HMG-I/HMG-Y OS=Rattus norvegicus OX=10116 GN=Hmga1 PE=1 SV=3	HMGA1_RAT	Hmga1	0	1.7967	0	0.5989	2.3946	2.342	1.5507	2.09577	5.8746	7.6963	6.3375	6.63613	0	0	0	0
	X-ray repair cross-complementing 6 OS=Rattus norvegicus OX=10116 GN=Xrcc6 PE=1 SV=1	E9PT85_RAT (+1)	Xrcc6	0	0	0	0	0	0	0.77535	0.25845	5.1403	6.297	4.225	5.22077	0	0	0	0
	ARF GTPase-activating protein GIT1 OS=Rattus norvegicus OX=10116 GN=Git1 PE=1 SV=1	A0A0G2K527_RAT (+1)	Git1	1.1511	0	0	0.3837	0	0	0	0	8.0776	6.9966	4.9292	6.6678	0	0	0	0
	Histone H1.0 OS=Rattus norvegicus OX=10116 GN=H1-0 PE=2 SV=2	H10_RAT	H1-0	3.4532	0.89833	0	1.45051	0.7982	0.78067	0.77535	0.78474	5.1403	4.8976	4.225	4.7543	0	0	0	0
	Zinc finger E-box-binding homeobox 2 OS=Rattus norvegicus OX=10116 GN=Zeb2 PE=1 SV=2	E9PTC3_RAT	Zeb2	0	0	0	0	0.7982	0	0	0.266067	4.406	6.9966	4.9292	5.44393	0	0	0	0
	DNA polymerase beta OS=Rattus norvegicus OX=10116 GN=Polb PE=1 SV=4	DPOLB_RAT	Polb	0	0.89833	0	0.299443	0	0.78067	0	0.260223	5.1403	4.8976	3.5208	4.51957	0	0	0	0
	SWI/SNF-related, matrix-associated, actin-dependent regulator of chromatin, subfamily c, member 1 OS=Rattus norvegicus OX=10116 GN=Smarcc1 PE=1 SV=1	A0A0G2K9D6_RAT (+1)	Smarcc1	0	2.695	0	0.898333	0	0	0	0	3.6716	4.198	5.6333	4.50097	0	0	0	0
	Cluster of Actinin alpha 3 OS=Rattus norvegicus OX=10116 GN=Actn3 PE=1 SV=1 (Q8R4I6_RAT)	Q8R4I6_RAT [5]	Actn3	3.4532	5.39	16.567	8.47007	68.645	91.338	75.209	78.3973	42.591	40.58	30.279	37.8167	6.3636	18.255	0	8.2062
	Alpha-actinin-4 OS=Rattus norvegicus OX=10116 GN=Actn4 PE=1 SV=1	A0A0G2K5U9_RAT	Actn4	0	0	14.2	4.73333	67.847	88.215	74.434	76.832	41.857	40.58	29.575	37.3373	0	18.255	0	6.085
	Cluster of Microtubule-actin cross-linking factor 1 OS=Rattus norvegicus OX=10116 GN=Macf1 PE=1 SV=1 (A0A0G2K9T4_RAT)	A0A0G2K9T4_RAT [2]	Macf1	0	0	0	0	35.121	37.472	34.891	35.828	14.687	20.99	17.604	17.7603	0	0	0	0
	Pseudopodium-enriched atypical kinase 1 OS=Rattus norvegicus OX=10116 GN=Peak1 PE=1 SV=1	D4A563_RAT	Peak1	1.1511	0.89833	0	0.683143	10.377	20.297	22.485	17.7197	7.3433	10.495	7.7458	8.52803	0	0	0	0
	Actin-related protein 2/3 complex subunit 3 OS=Rattus norvegicus OX=10116 GN=Arpc3 PE=1 SV=1	B2GV73_RAT	Arpc3	1.1511	2.695	2.3667	2.07093	9.5784	7.026	10.855	9.15313	5.1403	4.8976	3.5208	4.51957	3.1818	0	0	1.0606
	Catenin beta-1 OS=Rattus norvegicus OX=10116 GN=Ctnnb1 PE=1 SV=1	CTNB1_RAT	Ctnnb1	0	2.695	4.7333	2.4761	10.377	10.929	13.181	11.4957	5.8746	4.8976	4.9292	5.2338	0	0	0	0
	Spectrin beta chain OS=Rattus norvegicus OX=10116 GN=Sptbn2 PE=1 SV=2	F1MA36_RAT (+1)	Sptbn2	0	0	0	0	10.377	20.297	18.608	16.4273	5.1403	8.3959	4.9292	6.15513	0	0	0	0
	Cluster of Histone H2A OS=Rattus norvegicus OX=10116 GN=H2afz PE=3 SV=1 (A0A0A0MXW3_RAT)	A0A0A0MXW3_RAT [7]	H2afz	104.75	122.17	91.116	106.012	11.973	7.026	11.63	10.2097	75.636	81.86	97.175	84.8903	149.55	139.95	160.12	149.873
	Histone H2A OS=Rattus norvegicus OX=10116 GN=Hist2h2ab PE=3 SV=1	D3ZWE0_RAT	Hist2h2ab	63.308	70.968	59.167	64.481	6.3856	4.684	7.7535	6.27437	31.576	34.283	51.404	39.0877	92.273	105.47	75.528	91.0903
	Histone H2A type 1-F OS=Rattus norvegicus OX=10116 PE=3 SV=3	H2A1F_RAT	H2A1F	82.876	82.647	57.983	74.502	0	0	0	0	40.388	50.376	54.925	48.563	98.636	107.5	93.654	99.93
	Histone H2A OS=Rattus norvegicus OX=10116 GN=H2afx PE=1 SV=1	D3ZXP3_RAT	H2afx	67.912	75.46	56.8	66.724	6.3856	0	0	2.12853	33.045	37.782	47.179	39.3353	0	103.44	93.654	65.698
	Cluster of ATP synthase subunit alpha, mitochondrial OS=Rattus norvegicus OX=10116 GN=Atp5f1a PE=1 SV=2 (ATPA_RAT)	ATPA_RAT	Atp5f1a	39.136	31.442	30.767	33.7817	7.982	7.8067	7.7535	7.8474	26.436	26.587	27.462	26.8283	25.455	22.312	24.169	23.9787
	Nuclear mitotic apparatus protein 1 OS=Rattus norvegicus OX=10116 GN=Numa1 PE=1 SV=2	F1LW91_RAT	Numa1	13.813	18.865	13.017	15.2317	0	0	2.3261	0.775367	9.5463	11.894	12.675	11.3718	19.091	16.227	18.127	17.815
	Cluster of Heterochromatin protein 1-binding protein 3 OS=Rattus norvegicus OX=10116 GN=Hp1bp3 PE=1 SV=1 (HP1B3_RAT)	HP1B3_RAT	Hp1bp3	11.511	17.967	10.65	13.376	2.3946	2.342	1.5507	2.09577	12.484	11.894	14.083	12.8203	22.273	20.283	27.19	23.2487
	Cell division cycle 5-like protein OS=Rattus norvegicus OX=10116 GN=Cdc5l PE=1 SV=2	CDC5L_RAT	Cdc5l	6.9063	9.8817	5.9167	7.56823	0	0	0	0	5.1403	4.8976	4.225	4.7543	6.3636	12.17	6.0422	8.19193
	SWI/SNF related, matrix associated, actin dependent regulator of chromatin, subfamily a, member 5 (Predicted), isoform CRA_a OS=Rattus norvegicus OX=10116 GN=Smarca5 PE=1 SV=2	F1LNL2_RAT	Smarca5	9.2085	13.475	7.1	9.92783	1.5964	0.78067	0	0.792357	17.624	13.294	11.971	14.2963	0	8.1133	12.084	6.73243
	Chromatin target of PRMT1-like 1 OS=Rattus norvegicus OX=10116 GN=Chtopl1 PE=4 SV=1	M0RDD7_RAT	Chtopl1	6.9063	5.39	2.3667	4.88767	0	0	0	0	3.6716	2.7986	3.5208	3.33033	3.1818	4.0566	0	2.4128
	cAMP-dependent protein kinase type II-alpha regulatory subunit OS=Rattus norvegicus OX=10116 GN=Prkar2a PE=1 SV=1	A0A0G2K405_RAT	Prkar2a	8.0574	5.39	4.7333	6.06023	0	0	0	0	3.6716	3.4983	2.1125	3.09413	0	0	0	0
	Core histone macro-H2A.1 OS=Rattus norvegicus OX=10116 GN=H2afy PE=1 SV=4	H2AY_RAT	H2afy	25.323	27.848	18.933	24.0347	4.7892	2.342	3.1014	3.41087	33.779	32.884	33.096	33.253	47.727	48.68	54.38	50.2623
	Cluster of Nestin OS=Rattus norvegicus OX=10116 GN=Nes PE=1 SV=2 (NEST_RAT)	NEST_RAT [2]	Nes	230.21	123.07	179.87	177.717	11.973	8.5873	4.6521	8.40413	27.17	19.591	23.237	23.3327	111.36	87.218	93.654	97.4107
	Pre-mRNA processing factor 8, isoform CRA_a OS=Rattus norvegicus OX=10116 GN=Prpf8 PE=1 SV=1	G3V6H2_RAT	Prpf8	13.813	26.95	11.833	17.532	2.3946	3.9033	0.77535	2.35775	8.812	9.0956	14.083	10.6635	19.091	26.368	18.127	21.1953
	Valine--tRNA ligase OS=Rattus norvegicus OX=10116 GN=Vars PE=2 SV=2	SYVC_RAT	Vars	4.6042	3.5933	5.9167	4.70473	0.7982	0.78067	0.77535	0.78474	0	0.69966	2.8167	1.17212	6.3636	6.085	6.0422	6.1636
	40S ribosomal protein S3a OS=Rattus norvegicus OX=10116 GN=Rps3a PE=1 SV=2	RS3A_RAT	Rps3a	21.87	15.272	15.383	17.5083	0	0	0	0	0	0	0	0	31.818	30.425	30.211	30.818
	Myb-binding protein 1A OS=Rattus norvegicus OX=10116 GN=Mybbp1a PE=1 SV=2	MBB1A_RAT	Mybbp1a	17.266	25.153	16.567	19.662	2.3946	2.342	4.6521	3.12957	4.406	2.7986	2.1125	3.1057	35	28.396	33.232	32.2093
	Splicing factor 3b, subunit 1 OS=Rattus norvegicus OX=10116 GN=Sf3b1 PE=1 SV=1	G3V7T6_RAT	Sf3b1	19.568	19.763	18.933	19.4213	0.7982	2.342	0.77535	1.30518	7.3433	6.297	8.45	7.36343	25.455	30.425	36.253	30.711
	Cluster of Structural maintenance of chromosomes protein OS=Rattus norvegicus OX=10116 GN=Smc3 PE=1 SV=1 (D4A1B9_RAT)	D4A1B9_RAT	Smc3	16.115	17.068	11.833	15.0053	0.7982	1.5613	0	0.7865	0.73433	0	0	0.244777	12.727	14.198	15.106	14.0103
	RAN-binding protein 2 OS=Rattus norvegicus OX=10116 GN=Ranbp2 PE=1 SV=1	M0R3M4_RAT	Ranbp2	10.36	14.373	7.1	10.611	0	0	0	0	0	0	0	0	12.727	14.198	12.084	13.003
	Cluster of 40S ribosomal protein S15a-like OS=Rattus norvegicus OX=10116 GN=LOC100909878 PE=3 SV=1 (D3ZLL8_RAT)	D3ZLL8_RAT [2]	LOC100909878	37.985	16.17	16.567	23.574	3.991	3.9033	4.6521	4.18213	3.6716	2.099	2.8167	2.86243	41.364	22.312	36.253	33.3097
	ATP synthase F(0) complex subunit B1, mitochondrial OS=Rattus norvegicus OX=10116 GN=Atp5pb PE=1 SV=1	AT5F1_RAT	Atp5pb	20.719	12.577	14.2	15.832	3.1928	3.1227	3.1014	3.13897	8.0776	4.8976	7.0417	6.6723	12.727	14.198	6.0422	10.9891
	DEAH (Asp-Glu-Ala-His) box polypeptide 15 (Predicted), isoform CRA_b OS=Rattus norvegicus OX=10116 GN=Dhx15 PE=1 SV=1	D3ZD97_RAT	Dhx15	12.662	15.272	9.4666	12.4669	0	0.78067	3.1014	1.29402	3.6716	4.198	4.225	4.03153	22.273	20.283	18.127	20.2277
	Marker of proliferation Ki-67 OS=Rattus norvegicus OX=10116 GN=Mki67 PE=1 SV=2	D4A0Y6_RAT	Mki67	12.662	13.475	7.1	11.079	0	0	0	0	0	0	0	0	12.727	14.198	12.084	13.003
	Prelamin-A/C OS=Rattus norvegicus OX=10116 GN=Lmna PE=1 SV=1	LMNA_RAT	Lmna	6.9063	14.373	21.3	14.1931	0	0	0	0	0	0	0	0	9.5454	20.283	18.127	15.9851
	RCG48334, isoform CRA_e OS=Rattus norvegicus OX=10116 GN=Rbm14 PE=1 SV=1	M0R9Q1_RAT	Rbm14	20.719	9.8817	14.2	14.9336	0	2.342	0	0.780667	3.6716	2.099	2.8167	2.86243	22.273	16.227	18.127	18.8757
	60S ribosomal protein L10 OS=Rattus norvegicus OX=10116 GN=Rpl10 PE=1 SV=3	RL10_RAT	Rpl10	16.115	6.2883	8.2833	10.2289	2.3946	2.342	1.5507	2.09577	2.203	2.099	2.1125	2.13817	12.727	14.198	12.084	13.003
	NOP56 ribonucleoprotein OS=Rattus norvegicus OX=10116 GN=Nop56 PE=1 SV=1	Q4KLK7_RAT	Nop56	10.36	15.272	13.017	12.883	0	0	0	0	0	0	0	0	25.455	20.283	30.211	25.3163
	Eukaryotic translation initiation factor 2 subunit beta OS=Rattus norvegicus OX=10116 GN=Eif2s2 PE=1 SV=1	Q6P685_RAT	Eif2s2	10.36	10.78	13.017	11.3857	0	0	0	0	2.9373	3.4983	4.225	3.55353	12.727	26.368	18.127	19.074
	Elongation factor Tu GTP-binding domain-containing 2 OS=Rattus norvegicus OX=10116 GN=Eftud2 PE=1 SV=2	F1LM66_RAT	Eftud2	5.7553	15.272	4.7333	8.58687	0	0.78067	0.77535	0.518673	2.9373	4.8976	4.225	4.01997	19.091	10.142	15.106	14.7797
	Splicing factor 3b, subunit 3 OS=Rattus norvegicus OX=10116 GN=Sf3b3 PE=1 SV=2	E9PT66_RAT	Sf3b3	9.2085	11.678	5.9167	8.9344	0	0	0.77535	0.25845	2.203	2.099	2.8167	2.3729	6.3636	8.1133	6.0422	6.8397
	Structural maintenance of chromosomes protein 1A OS=Rattus norvegicus OX=10116 GN=Smc1a PE=1 SV=1	SMC1A_RAT	Smc1a	13.813	17.068	8.2833	13.0548	0	0	0	0	0	0	0	0	6.3636	8.1133	15.106	9.86097
	Programmed cell death 11 OS=Rattus norvegicus OX=10116 GN=Pdcd11 PE=1 SV=1	D3ZNI3_RAT	Pdcd11	6.9063	10.78	4.7333	7.4732	0	0	0	0	0	0	0	0	9.5454	14.198	15.106	12.9498
	Pre-mRNA processing factor 40 homolog A (Yeast) (Predicted) OS=Rattus norvegicus OX=10116 GN=Prpf40a PE=1 SV=1	D3ZJ92_RAT	Prpf40a	6.9063	4.4917	2.3667	4.58823	0	0	0	0	0.73433	0	0.70417	0.4795	15.909	4.0566	6.0422	8.66927
	ATP synthase subunit d, mitochondrial OS=Rattus norvegicus OX=10116 GN=Atp5pd PE=1 SV=3	ATP5H_RAT	Atp5pd	10.36	9.8817	10.65	10.2972	1.5964	1.5613	2.3261	1.82793	2.203	3.4983	4.9292	3.5435	6.3636	10.142	9.0633	8.52297
	ATP synthase subunit O, mitochondrial OS=Rattus norvegicus OX=10116 GN=Atp5po PE=1 SV=1	ATPO_RAT	Atp5po	13.813	10.78	5.9167	10.1699	0.7982	1.5613	0.77535	1.04495	2.9373	3.4983	2.1125	2.84937	6.3636	8.1133	12.084	8.85363
	Eukaryotic translation initiation factor 4B OS=Rattus norvegicus OX=10116 GN=Eif4b PE=1 SV=1	Q5RKG9_RAT	Eif4b	10.36	9.8817	7.1	9.1139	0.7982	0	0	0.266067	0.73433	0	0.70417	0.4795	22.273	16.227	12.084	16.8613
	Cluster of Pyruvate kinase PKM OS=Rattus norvegicus OX=10116 GN=Pkm PE=1 SV=3 (KPYM_RAT)	KPYM_RAT [2]	Pkm	6.9063	12.577	13.017	10.8334	0	0	0	0	1.4687	0.69966	0.70417	0.95751	15.909	12.17	18.127	15.402
	Cluster of High-mobility group (nonhistone chromosomal) protein 1-like 1 OS=Rattus norvegicus OX=10116 GN=Hmg1l1 PE=4 SV=1 (A0A0G2K6P4_RAT)	A0A0G2K6P4_RAT [3]	Hmg1l1	4.6042	15.272	8.2833	9.3865	0	0	0	0	1.4687	0	1.4083	0.959	6.3636	18.255	12.084	12.2342
	40S ribosomal protein S5 OS=Rattus norvegicus OX=10116 GN=Rps5 PE=1 SV=1	B0BN81_RAT	Rps5	13.813	8.085	7.1	9.666	3.1928	2.342	3.1014	2.87873	2.9373	3.4983	2.8167	3.0841	6.3636	18.255	15.106	13.2415
	Cluster of Serine/threonine-protein kinase TAO1 OS=Rattus norvegicus OX=10116 GN=Taok1 PE=1 SV=3 (F1M9G6_RAT)	F1M9G6_RAT	Taok1	6.9063	5.39	2.3667	4.88767	0	0	0.77535	0.25845	1.4687	1.3993	2.1125	1.66017	3.1818	6.085	6.0422	5.103
	Creatine kinase U-type, mitochondrial OS=Rattus norvegicus OX=10116 GN=Ckmt1 PE=1 SV=1	Q5BJT9_RAT	Ckmt1	13.813	8.085	11.833	11.2437	0	0	0	0	0	0	0.70417	0.234723	9.5454	16.227	9.0633	11.6119
	rRNA 2'-O-methyltransferase fibrillarin OS=Rattus norvegicus OX=10116 GN=Fbl PE=1 SV=2	FBRL_RAT	Fbl	8.0574	9.8817	8.2833	8.7408	0	1.5613	1.5507	1.03733	2.203	0.69966	0.70417	1.20228	3.1818	20.283	12.084	11.8496
	Nucleolar protein 6 OS=Rattus norvegicus OX=10116 GN=Nol6 PE=1 SV=1	A0A096MKG2_RAT (+1)	Nol6	1.1511	8.9833	3.55	4.56147	0	0	0	0	0	0	0	0	6.3636	6.085	6.0422	6.1636
	RNA-binding motif protein 25-like 1 OS=Rattus norvegicus OX=10116 GN=Rbm25l1 PE=1 SV=3	D3Z8R4_RAT	Rbm25l1	10.36	5.39	4.7333	6.82777	0.7982	0	0	0.266067	0	1.3993	2.1125	1.1706	3.1818	6.085	9.0633	6.11003
	Delta-1-pyrroline-5-carboxylate synthase OS=Rattus norvegicus OX=10116 GN=Aldh18a1 PE=3 SV=1	D3ZIE9_RAT	Aldh18a1	4.6042	15.272	5.9167	8.59763	0	0	0	0	0	0	0.70417	0.234723	6.3636	22.312	12.084	13.5865
	Protein disulfide-isomerase OS=Rattus norvegicus OX=10116 GN=Pdia3 PE=1 SV=1	A0A0H2UHM5_RAT (+1)	Pdia3	3.4532	9.8817	8.2833	7.20607	0	0	0	0	0.73433	0	2.8167	1.18368	3.1818	20.283	15.106	12.8569
	Rab GDP dissociation inhibitor beta OS=Rattus norvegicus OX=10116 GN=Gdi2 PE=1 SV=2	GDIB_RAT	Gdi2	3.4532	5.39	7.1	5.3144	0	0	0	0	0	1.3993	2.1125	1.1706	3.1818	12.17	6.0422	7.13133
	Cluster of Ribosomal L1 domain-containing protein 1-like OS=Rattus norvegicus OX=10116 GN=Rsl1d1l1 PE=1 SV=1 (A0A0G2JY68_RAT)	A0A0G2JY68_RAT [2]	Rsl1d1l1	6.9063	6.2883	5.9167	6.37043	0	0	0	0	0	0	0	0	12.727	8.1133	9.0633	9.96787
	Neurosecretory protein VGF OS=Rattus norvegicus OX=10116 GN=Vgf PE=4 SV=2	F1LP80_RAT	Vgf	8.0574	8.085	4.7333	6.95857	0	0	0	0	0	0	0	0	3.1818	10.142	9.0633	7.46237
	Fatty acid-binding protein, brain OS=Rattus norvegicus OX=10116 GN=Fabp7 PE=1 SV=2	FABP7_RAT	Fabp7	3.4532	7.1867	5.9167	5.51887	0.7982	0	1.5507	0.782967	0.73433	1.3993	1.4083	1.18064	3.1818	8.1133	3.0211	4.77207
	Isocitrate dehydrogenase [NAD] subunit beta, mitochondrial OS=Rattus norvegicus OX=10116 GN=Idh3B PE=2 SV=1	IDH3B_RAT	Idh3B	8.0574	7.1867	4.7333	6.65913	0	0.78067	0	0.260223	2.203	1.3993	2.1125	1.90493	3.1818	4.0566	6.0422	4.42687
	Nucleolar protein 58 OS=Rattus norvegicus OX=10116 GN=Nop58 PE=1 SV=1	NOP58_RAT	Nop58	8.0574	7.1867	3.55	6.2647	0	0	0	0	0	0	0	0	12.727	6.085	9.0633	9.29177
	Cluster of Vimentin OS=Rattus norvegicus OX=10116 GN=Vim PE=1 SV=2 (VIME_RAT)	VIME_RAT [2]	Vim	1220.1	614.46	976.25	936.937	80.619	95.241	83.738	86.5327	80.042	72.065	79.571	77.226	413.64	460.43	480.36	451.477
	Cluster of RAF proto-oncogene serine/threonine-protein kinase OS=Rattus norvegicus OX=10116 GN=Raf1 PE=1 SV=1 (RAF1_RAT)	RAF1_RAT [2]	Raf1	67.912	39.527	60.35	55.9297	9.5784	0	0	3.1928	0	5.5973	0	1.86577	0	0	0	0
	Serine/threonine-protein kinase A-Raf OS=Rattus norvegicus OX=10116 GN=Araf PE=1 SV=1	ARAF_RAT	Araf	67.912	39.527	60.35	55.9297	9.5784	0	0	3.1928	0	5.5973	0	1.86577	0	0	0	0
	HECT and RLD domain-containing E3 ubiquitin protein ligase 2 OS=Rattus norvegicus OX=10116 GN=Herc2 PE=1 SV=1	A0A0G2JUC9_RAT	Herc2	25.323	11.678	9.4666	15.4892	0	0	0	0	3.6716	5.5973	4.225	4.49797	0	0	0	0
	Son DNA-binding protein OS=Rattus norvegicus OX=10116 GN=Son PE=1 SV=2	F1MAQ7_RAT	Son	34.532	29.645	30.767	31.648	0	0	0	0	2.203	0	0.70417	0.969057	6.3636	16.227	3.0211	8.53723
	Cluster of Plasma membrane calcium-transporting ATPase 2 OS=Rattus norvegicus OX=10116 GN=Atp2b2 PE=1 SV=2 (AT2B2_RAT)	AT2B2_RAT [2]	Atp2b2	10.36	9.8817	7.1	9.1139	0	0.78067	0	0.260223	2.203	2.7986	3.5208	2.8408	0	0	9.0633	3.0211
	Plasma membrane calcium-transporting ATPase 1 OS=Rattus norvegicus OX=10116 GN=Atp2b1 PE=1 SV=3	AT2B1_RAT	Atp2b1	10.36	9.8817	7.1	9.1139	0	0.78067	0	0.260223	2.203	2.7986	3.5208	2.8408	0	0	9.0633	3.0211
	E3 ubiquitin-protein ligase UBR4 OS=Rattus norvegicus OX=10116 GN=Ubr4 PE=1 SV=1	A0A0G2JU89_RAT (+2)	Ubr4	10.36	8.085	5.9167	8.12057	0	0	0.77535	0.25845	2.203	4.198	3.5208	3.30727	0	0	3.0211	1.00703
	Myomegalin OS=Rattus norvegicus OX=10116 GN=Pde4dip PE=1 SV=1	A0A0G2JW66_RAT	Pde4dip	12.662	5.39	5.9167	7.98957	0	0	0	0	0	0	4.225	1.40833	0	0	0	0
	Cytochrome b-c1 complex subunit 2, mitochondrial OS=Rattus norvegicus OX=10116 GN=Uqcrc2 PE=1 SV=2	QCR2_RAT	Uqcrc2	19.568	8.085	20.117	15.9233	0	0	0	0	2.9373	4.198	2.8167	3.31733	0	0	3.0211	1.00703
	Transforming, acidic coiled-coil-containing protein 3 OS=Rattus norvegicus OX=10116 GN=Tacc3 PE=1 SV=3	D3Z962_RAT	Tacc3	23.021	9.8817	22.483	18.4619	0	0	0	0	1.4687	0	0	0.489567	0	0	0	0
	Cluster of AP-2 complex subunit mu OS=Rattus norvegicus OX=10116 GN=Ap2m1 PE=1 SV=1 (AP2M1_RAT)	AP2M1_RAT [2]	Ap2m1	3.4532	8.085	5.9167	5.8183	0.7982	0.78067	2.3261	1.30166	1.4687	1.3993	2.1125	1.66017	0	0	0	0
	Paternally-expressed 3 OS=Rattus norvegicus OX=10116 GN=Peg3 PE=1 SV=2	D4AB33_RAT	Peg3	11.511	9.8817	7.1	9.49757	0.7982	0	0.77535	0.524517	0	0	0	0	0	0	0	0
	Peripherin OS=Rattus norvegicus OX=10116 GN=Prph PE=1 SV=1	F1M7P4_RAT	Prph	118.56	49.408	89.933	85.967	0	0	0	0	0	0	0	0	0	0	0	0
	Reticulon OS=Rattus norvegicus OX=10116 GN=Rtn4 PE=1 SV=1	F1LQN3_RAT (+1)	Rtn4	11.511	14.373	7.1	10.9947	1.5964	0	0.77535	0.790583	0	2.099	1.4083	1.1691	0	0	0	0
	Mitochondrial import inner membrane translocase subunit TIM50 OS=Rattus norvegicus OX=10116 GN=Timm50 PE=1 SV=2	D3ZJX5_RAT	Timm50	10.36	4.4917	9.4666	8.1061	0.7982	0	0.77535	0.524517	2.9373	3.4983	4.225	3.55353	0	2.0283	0	0.6761
	Neurofilament medium polypeptide OS=Rattus norvegicus OX=10116 GN=Nefm PE=1 SV=4	NFM_RAT	Nefm	25.323	17.068	15.383	19.258	0	0	0	0	0	0	0	0	0	0	0	0
	Reticulon-1 OS=Rattus norvegicus OX=10116 GN=Rtn1 PE=1 SV=1	RTN1_RAT	Rtn1	4.6042	5.39	3.55	4.51473	0	0	0	0	0	0	0	0	0	4.0566	0	1.3522
	Zinc finger protein 609 OS=Rattus norvegicus OX=10116 GN=Zfp609 PE=1 SV=1	D4ACN4_RAT	Zfp609	9.2085	3.5933	3.55	5.4506	0	0	0	0	2.203	1.3993	2.1125	1.90493	0	0	0	0
	Replication factor C (Activator 1) 4 (Predicted), isoform CRA_a OS=Rattus norvegicus OX=10116 GN=Rfc4 PE=1 SV=1	B4F778_RAT	Rfc4	8.0574	5.39	10.65	8.03247	0	0	0	0	0.73433	0.69966	0.70417	0.71272	0	0	0	0
	Cluster of Enhancer of mRNA-decapping protein 4 OS=Rattus norvegicus OX=10116 GN=Edc4 PE=1 SV=1 (EDC4_RAT)	EDC4_RAT	Edc4	8.0574	8.9833	3.55	6.86357	0	0	0	0	0	0	0	0	0	4.0566	6.0422	3.36627
	Neurofilament light polypeptide OS=Rattus norvegicus OX=10116 GN=Nefl PE=1 SV=3	NFL_RAT	Nefl	13.813	11.678	9.4666	11.6525	0	0	0	0	0	0	0	0	0	0	0	0
	Spalt-like transcription factor 2 OS=Rattus norvegicus OX=10116 GN=Sall2 PE=4 SV=1	A0A0G2K6M7_RAT	Sall2	5.7553	3.5933	5.9167	5.08843	0	0	0	0	2.203	1.3993	1.4083	1.6702	0	0	0	0
	Heat shock 70 kDa protein 1A OS=Rattus norvegicus OX=10116 GN=Hspa1a PE=2 SV=1	HS71A_RAT (+1)	Hspa1a	9.2085	4.4917	16.567	10.0891	3.1928	0	0	1.06427	0	0	0	0	0	0	0	0
	Cluster of Matrin-3 OS=Rattus norvegicus OX=10116 GN=Matr3 PE=1 SV=1 (A0A0G2JSR7_RAT)	A0A0G2JSR7_RAT [2]	Matr3	39.136	40.425	26.033	35.198	9.5784	4.684	2.3261	5.5295	17.624	11.894	15.492	15.0033	73.182	50.708	78.549	67.4797
	Cluster of Heterogeneous nuclear ribonucleoprotein C OS=Rattus norvegicus OX=10116 GN=Hnrnpc PE=1 SV=1 (A0A140TAI3_RAT)	A0A140TAI3_RAT [2]	Hnrnpc	21.87	17.967	20.117	19.9847	2.3946	3.1227	3.1014	2.8729	9.5463	6.9966	9.8583	8.8004	31.818	40.566	39.274	37.2193
	Lamin-B1 OS=Rattus norvegicus OX=10116 GN=Lmnb1 PE=1 SV=1	G3V7U4_RAT	Lmnb1	18.417	26.95	14.2	19.8557	0	0	1.5507	0.5169	2.203	0	0	0.734333	31.818	48.68	48.338	42.9453
	Polypyrimidine tract-binding protein 1 OS=Rattus norvegicus OX=10116 GN=Ptbp1 PE=1 SV=1	PTBP1_RAT	Ptbp1	3.4532	9.8817	2.3667	5.23387	0	0	0.77535	0.25845	2.203	3.4983	3.5208	3.07403	12.727	14.198	21.148	16.0243
	Aconitate hydratase, mitochondrial OS=Rattus norvegicus OX=10116 GN=Aco2 PE=1 SV=2	ACON_RAT	Aco2	12.662	13.475	13.017	13.0513	1.5964	1.5613	1.5507	1.56947	4.406	3.4983	3.5208	3.80837	6.3636	26.368	3.0211	11.9176
	Pre-mRNA-processing factor 19 OS=Rattus norvegicus OX=10116 GN=Prpf19 PE=1 SV=2	PRP19_RAT	Prpf19	17.266	14.373	7.1	12.913	2.3946	1.5613	1.5507	1.83553	3.6716	2.7986	2.8167	3.09563	3.1818	20.283	24.169	15.8779
	Guanine nucleotide-binding protein G(s) subunit alpha isoforms short OS=Rattus norvegicus OX=10116 GN=Gnas PE=1 SV=1	GNAS2_RAT	Gnas	5.7553	5.39	4.7333	5.29287	4.7892	8.5873	6.2028	6.52643	6.609	6.297	7.0417	6.64923	0	0	0	0
	Pre-mRNA-processing factor 6 OS=Rattus norvegicus OX=10116 GN=Prpf6 PE=1 SV=1	PRP6_RAT	Prpf6	5.7553	8.085	2.3667	5.40233	0	0	0	0	1.4687	1.3993	1.4083	1.42543	0	10.142	0	3.38067
	Platelet-derived growth factor receptor alpha OS=Rattus norvegicus OX=10116 GN=Pdgfra PE=1 SV=1	G3V6A0_RAT	Pdgfra	4.6042	8.9833	2.3667	5.31807	0	0	0	0	0	0	0	0	0	16.227	3.0211	6.41603
	Cluster of Fructose-bisphosphate aldolase A OS=Rattus norvegicus OX=10116 GN=Aldoa PE=1 SV=2 (ALDOA_RAT)	ALDOA_RAT [2]	Aldoa	4.6042	6.2883	10.65	7.18083	0	0	0	0	0	0	2.1125	0.704167	0	6.085	12.084	6.05633
	Methylenetetrahydrofolate dehydrogenase (NADP+-dependent) 1-like OS=Rattus norvegicus OX=10116 GN=Mthfd1l PE=1 SV=1	B2GUZ3_RAT	Mthfd1l	2.3021	8.9833	3.55	4.94513	0	0	0	0	0	0	0	0	0	6.085	3.0211	3.03537
	Cluster of Nucleolar RNA helicase 2 OS=Rattus norvegicus OX=10116 GN=Ddx21 PE=2 SV=1 (DDX21_RAT)	DDX21_RAT	Ddx21	35.683	38.628	26.033	33.448	0	2.342	0	0.780667	2.203	2.7986	2.1125	2.37137	66.818	52.736	42.295	53.9497
